# Reflective multi-immersion microscope objectives inspired by the Schmidt telescope

**DOI:** 10.1101/2022.10.13.511906

**Authors:** Fabian F. Voigt, Anna Maria Reuss, Thomas Naert, Sven Hildebrand, Martina Schaettin, Adriana L. Hotz, Lachlan Whitehead, Armin Bahl, Stephan C. F. Neuhauss, Alard Roebroeck, Esther T. Stoeckli, Soeren S. Lienkamp, Adriano Aguzzi, Fritjof Helmchen

## Abstract

Rapid advances in tissue clearing protocols have begun to outpace the capabilities of existing microscope objectives: High-resolution imaging inside cm-sized cleared samples is often not possible as it requires multi-immersion objectives with high numerical aperture (NA > 0.7), long working distance (WD > 10 mm) and a large field-of-view (FOV > 1 mm). Here, we introduce a novel mirror-based optical design, the “Schmidt objective”, which meets all these criteria despite containing only two optical elements. It consists of a spherical mirror in contact with the immersion medium and an aspherical correction plate. We showcase a multi-photon variant of a Schmidt objective that reaches NA 1.08 at an refractive index of 1.56 and demonstrate its versatility by imaging fixed samples in a wide range of immersion media ranging from air and water to BABB, DBE, and ECI. In addition, we demonstrate in vivo imaging by recording neuronal activity in larval zebrafish.
