## Supplemental Table 1 for "Reflective multi-immersion microscope objectives inspired by the Schmidt telescope"

### Sheet: Sheet1
Figure	Panel	Instrument	Sample	Clearing method	Immersion	Excitation (nm)	Laser power (mW)	Filter	Scanner	tdwell (us)	Averaging	Pixel size (X×Y×Z)	X × Y × Z	File size (GB)	Comment
2	d & e	Schmidt	0.2 µm Fluoresbrite Beads	None	Air	800	10	525/39	Galvo-Galvo	3	8×	0.07 × 0.07 × 0.3 µm3	512×512×55	0.026
2	d & e	Schmidt	0.2 µm Fluoresbrite Beads	None	Water	800	10	525/39	Galvo-Galvo	3	8×	0.054 × 0.054 × 0.3 µm3	512×512×55	0.026
2	d & e	Schmidt	0.2 µm Fluoresbrite Beads	None	n=1.45 oil	800	10	525/39	Galvo-Galvo	3	8×	0.048 × 0.048 × 0.3 µm3	512×512×55	0.026
2	d & e	Schmidt	0.2 µm Fluoresbrite Beads	None	n=1.51 oil	800	10	525/39	Galvo-Galvo	3	8×	0.046 × 0.046 × 0.3 µm3	512×512×55	0.026
3	a	mesoSPIM	Pollen granule	None	Air	488	6	520/35	Lightsheet	20000	1×	1.625 × 1.6250 × 2 µm3	2048×2048×1150	8.98
3	a	Schmidt	Pollen granule	None	Air	800	12	625/90	Galvo-Resonant	0.044	16×	1.05 × 1.05 × 3 µm3	2048×2048×611	4.77
3	a	Schmidt	Pollen granule	None	Air	800	12	625/90	Galvo-Resonant	0.044	16×	0.2 × 0.2 × 1 µm3	2048×2048×331	2.6
3	a	Schmidt	Pollen granule	None	Air	800	12	625/90	Galvo-Resonant	0.044	16×	0.071 × 0.071 × 0.6 µm3	2048×2048×321	2.5
3	b	Schmidt	elavl3:GCaMP6f 5d Zebrafish	None	Water	920	70	525/39	Galvo-Resonant	0.044	32×	0.37 × 0.37 × 3 µm3	2048×1300×95	0.482
3	b	Schmidt	elavl3:GCaMP6f 5d Zebrafish	None	Water	920	70	525/39	Galvo-Resonant	0.044	1×	0.3 × 0.3	1200×1500×2847 (t)	4.78	15.48 Hz Framerate
3	c	mesoSPIM	Xenopus tadpole (Atp1a1-A594 & DAPI)	BABB	BABB	800	5	594LP & QB	Lightsheet	20000	1×	2.14 × 2.14 × 1 µm3	2048×2048×1000	15.6
3	c	Schmidt	Xenopus tadpole (Atp1a1-A594 & DAPI)	BABB	BABB	800	20	479/40 & 625/90	Galvo-Resonant	0.044	16×	0.33 × 0.33 × 1.4 µm3	2800×2048×511	5.45
3	c	Schmidt	Xenopus tadpole (Atp1a1-A594 & DAPI)	BABB	BABB	800	20	479/40 & 625/90	Galvo-Resonant	0.09	16×	0.135 × 0.135 × 0.6 µm3	1024×1024×451	1.8
3	c	Schmidt	Xenopus tadpole (Atp1a1-A594 & DAPI)	BABB	BABB	800	20	479/40 & 625/90	Galvo-Resonant	0.09	16×	0.09 × 0.09 × 0.3 µm3	1024×1024×115	0.46
3	d	mesoSPIM	Thy-1-H Mouse brain (A594)	iDISCO	DBE	594	12	594LP & QB	Lightsheet	20000	1×	3.42 × 3.42 × 2 µm3	2048×2048×950	7.42
3	d	Schmidt	Thy-1-H Mouse brain (A594)	iDISCO	DBE	800	23	625/90	Galvo-Galvo	3	1×	0.3 × 0.3 × 2 µm3	2048×2048×71	0.57
3	d	Schmidt	Thy-1-H Mouse brain (A594)	iDISCO	DBE	800	23	625/90	Galvo-Galvo	3	1×	0.045 × 0.045 × 1 µm3	2048×2048×37	0.3
3	d	Schmidt	Thy-1-H Mouse brain (A594)	iDISCO	DBE	800	23	625/90	Galvo-Galvo	3	1×	0.011 × 0.011 × 0.4 µm3	2048×2048×31	0.25
3	e	mesoSPIM	Human brain (Acridine Orange)	MASH	ECI	515	9	515LP	Lightsheet	20000	1×	3.42 × 3.42 × 3 µm3	2048×2048×1200	9.37
3	e	Schmidt	Human brain (Acridine Orange)	MASH	ECI	800	27	525/39	Galvo-Resonant	0.044	16×	0.41 × 0.41 × 2 µm3	2048×2048×501	3.91
3	e	Schmidt	Human brain (Acridine Orange)	MASH	ECI	800	27	525/39	Galvo-Resonant	0.044	16×	0.135 × 0.135 × 0.6 µm3	2048×2048×88	0.7
3	e	Schmidt	Human brain (Acridine Orange)	MASH	ECI	800	27	525/39	Galvo-Resonant	0.044	16×	0.046 × 0.046 × 0.6 µm3	2048×2048×88	0.7
Extended Data Figures
2	n/a	Schmidt	0.2 µm Fluoresbrite Beads	None	Air	800	10	525/39	Galvo-Galvo	3	8×	0.07 × 0.07 × 0.3 µm3	512×512×55	0.026
2	n/a	Schmidt	0.2 µm Fluoresbrite Beads	None	Water	800	10	525/39	Galvo-Galvo	3	8×	0.054 × 0.054 × 0.3 µm3	512×512×55	0.026
2	n/a	Schmidt	0.2 µm Fluoresbrite Beads	None	n=1.45 oil	800	10	525/39	Galvo-Galvo	3	8×	0.048 × 0.048 × 0.3 µm3	512×512×55	0.026
2	n/a	Schmidt	0.2 µm Fluoresbrite Beads	None	n=1.51 oil	800	10	525/39	Galvo-Galvo	3	8×	0.046 × 0.046 × 0.3 µm3	512×512×55	0.026
3	b	mesoSPIM	Pollen Granule	None	Air	488	6	520/35	Lightsheet	20000	1×	1.625 × 1.6250 × 2 µm3	2048×2048×1150	8.98
3	c	Schmidt	Pollen Granule	None	Air	800	18	625/90	Galvo-Resonant	0.044	16×	1.05 × 1.05 × 3 µm3	2048×2048×611	4.77
3	d	Schmidt	Pollen Granule	None	Air	800	17	625/90	Galvo-Resonant	0.044	16×	0.2 × 0.2 × 1 µm3	2048×2048×331	2.6
3	e	Schmidt	Pollen Granule	None	Air	800	17	625/90	Galvo-Resonant	0.044	16×	0.071 × 0.071 × 0.6 µm3	2048×2048×321	2.5
3	f	Schmidt	Pollen Granule	ECI	ECI	800	16	625/90	Galvo-Resonant	0.044	16×	0.675 × 0.675 × 2 µm3	2048×2048×600	4.68
3	g	Schmidt	Pollen Granule	ECI	ECI	800	15	625/90	Galvo-Resonant	0.044	16×	0.137 × 0.137 × 1 µm3	2048×2048×337	2.63
3	h	Schmidt	Pollen Granule	ECI	ECI	800	14	625/90	Galvo-Resonant	0.044	16×	0.046 × 0.046 × 0.6 µm3	2048×2048×331	2.42
(	a	Schmidt	Xenopus tadpole (SHG)	BABB	BABB	850	75	425/26 & 550LP	Galvo-Resonant	0.09	20×	0.34 × 0.34 × 2 µm3	1024×1024×145	0.58
4	b	Schmidt	Xenopus tadpole (SHG)	BABB	BABB	850	75	425/26 & 550LP	Galvo-Resonant	0.09	20×	0.34 × 0.34 × 2 µm3	1024×1024×145	0.58
4	c	Schmidt	Xenopus tadpole (SHG)	BABB	BABB	850	75	425/26 & 550LP	Galvo-Resonant	0.09	20×	0.34 × 0.34 × 2 µm3	1024×1024×145	0.58
5	a	mesoSPIM	4-day Chicken embryo (A568-Neurofilament)	BABB	BABB	488 & 561	10 & 15	520/35 & 561LP	Lightsheet	20000	1×	3.44 × 3.44 × 2 µm3	2048×2048×1500	23.4
5	b	Schmidt	4-day Chicken embryo (A568-Neurofilament)	BABB	BABB	840	62	525/39 & HQ610/75	Galvo-Galvo		1×	0.23 × 0.23 × 1 µm3	2048×2048×713	11.1
5	c	Schmidt	4-day Chicken embryo (A568-Neurofilament)	BABB	BABB	840	62	525/39 & HQ610/75	Galvo-Galvo		4×	0.091 × 0.091 × 0.5 µm³	1024×1024×125	0.5
5	d	Schmidt	4-day Chicken embryo (A568-Neurofilament)	BABB	BABB	840	62	525/39 & HQ610/75	Galvo-Galvo		1×	0.23 × 0.23 × 1 µm3	2048×2048×217	3.39
5	e	Schmidt	4-day Chicken embryo (A568-Neurofilament)	BABB	BABB	840	62	525/39 & HQ610/75	Galvo-Galvo		4×	0.091 × 0.091 × 0.5 µm³	1024×1024×89	0.36
6	a	mesoSPIM	Mouse brain (TH-A594)	iDISCO	DBE	594	12	594LP & QB	Lightsheet	20000	1×	3.42 × 3.42 × 2 µm3	2048×2048×1100	8.59
6	b	Schmidt	Mouse brain (TH-A594)	iDISCO	DBE	800	22	HQ610/75	Galvo-Resonant	0.044	16×	0.574 × 0.5742 × 2 µm3	2048×2048×1009	7.89
6	c	Schmidt	Mouse brain (TH-A594)	iDISCO	DBE	800	22	HQ610/75	Galvo-Resonant	0.044	16×	0.137 × 0.137 × 0.6 µm3	2048×2048×368	2.87
6	d	Schmidt	Mouse brain (TH-A594)	iDISCO	DBE	800	22	HQ610/75	Galvo-Resonant	0.044	16×	0.046 × 0.046 × 0.6 µm3	2048×2048×78	0.63
